# Niche and local geography shape the pangenome of wastewater- and livestock-associated *Enterobacteriaceae*

**DOI:** 10.1101/2020.07.23.215756

**Authors:** Liam P. Shaw, Kevin K. Chau, James Kavanagh, Manal AbuOun, Emma Stubberfield, H. Soon Gweon, Leanne Barker, Gillian Rodger, Mike J. Bowes, Alasdair T. M. Hubbard, Hayleah Pickford, Jeremy Swann, Daniel Gilson, Richard P. Smith, Sarah J. Hoosdally, Robert Sebra, Howard Brett, Tim E. A. Peto, Mark J. Bailey, Derrick W. Crook, Daniel S. Read, Muna F. Anjum, A. Sarah Walker, Nicole Stoesser, on behalf of the REHAB consortium

**Affiliations:** Nuffield Department of Medicine, John Radcliffe Hospital, University of Oxford, Oxford, OX3 9DU, UK; Department of Bacteriology, The Animal and Plant Health Agency (APHA), Woodham Lane, Addlestone, Surrey, KT15 3NB, UK; UK Centre for Ecology & Hydrology (UKCEH), Benson Lane, Crowmarsh Gifford, Wallingford, OX10 8BB, UK; School of Biological Sciences, University of Reading, RG6 6AS, UK; NIHR Oxford Biomedical Research Centre; Department of Tropical Disease Biology, Liverpool School of Tropical Medicine, Pembroke Place, Liverpool, L3 5QA, UK; NIHR Health Protection Research Unit in Healthcare Associated Infections and Antimicrobial Resistance at University of Oxford in partnership with Public Health England, Oxford, OX4 9DU, UK; Department of Epidemiological Sciences, The Animal and Plant Health Agency (APHA), Woodham Lane, Addlestone, Surrey, KT15 3NB, UK; Department of Genetics and Genomic Sciences, Icahn School of Medicine at Mount Sinai, New York, NY, 10029, USA; Thames Water Utilities, Clearwater Court, Vastern Road, Reading, RG1 8DB, UK

**Keywords:** antimicrobial resistance (AMR), bacterial genomics, *Enterobacteriaceae*, *Escherichia coli*, pangenomes, environmental bacteria

## Abstract

*Escherichia coli* and other *Enterobacteriaceae* are highly diverse species with ‘open’ pangenomes^1,2^, where genes move intra- and inter-species via horizontal gene transfer^3^. These species can cause clinical infections^4,5^ as well as persist environmentally^6,7^. Environmental populations have been suggested as important reservoirs of antimicrobial resistance (AMR) genes. However, as most analyses focus on clinical isolates^8,9^, the pangenome dynamics of natural populations remain understudied, particularly the role of plasmids. Here, we reconstructed near-complete genomes for 828 *Enterobacteriaceae*, including 553 *Escherichia* spp. and 275 non-*Escherichia* species with 2,293 circularised plasmids in total, collected from nineteen locations (livestock farms and wastewater treatment works in the United Kingdom) within a 30km radius at three timepoints over the course of a year. We find different dynamics for the chromosomal and plasmid-borne components of the pangenome, showing that plasmids have a higher burden of both AMR genes and insertion sequences, and AMR plasmids show evidence of being under stronger selective pressure. Focusing on *E. coli*, we observe that plasmid dynamics are more strongly dominated by niche and local geography, rather than phylogeny or season. Our results highlight the diversity of the AMR reservoir in these species and niches, and the importance of local strategies for controlling the emergence and spread of AMR.

---

*Enterobacteriaceae* can persist across diverse environmental niches^10^ and also cause clinical infections, with AMR in *Enterobacteriaceae* emerging as a major problem in the last decade^11,12^. Dissemination of AMR genes often occurs via mobile genetic elements (MGEs) which can transfer intra- and inter-species, both locally^13^ and globally^14^. Freshwater, wastewater and livestock-associated strains of *Enterobacteriaceae* have been proposed as reservoirs for AMR genes in clinical isolates^15–18^, but the links between these remain cryptic^19^. Current understanding of the ecology and evolution of pangenomes is incomplete^20^, with ongoing debate about the roles of niche adaptation and selection^21–24^. Published *Enterobacteriaceae* genomes are biased towards clinical isolates, sampling frames reflecting truly interlinked communities are limited, and much remains unknown about the population genetics of *Enterobacteriaceae*^25^ and the role of plasmids in non-clinical contexts^26^.

Genomic studies of *Enterobacteriaceae* have predominantly used short-read whole genome sequencing (WGS). AMR genes and their flanking regions are frequently fragmented in shortread assemblies due to repetitive elements and structural rearrangements^13,27^. Combining short- and long-reads (‘hybrid assembly’) produces complete, high-quality genomes^28^, allowing accurate structural resolution. Here, we used hybrid assembly of 828 sympatric *Enterobacteriaceae* (*Citrobacter*, *Enterobacter, Escherichia* spp., and *Klebsiella*) to characterise the pangenome of these genera considering both niche (cattle, pig, sheep, or wastewater treatment works (WwTW)-associated) and geography (sampling location).
