## Supplementary material for "Niche and local geography shape the pangenome of wastewater- and livestock-associated *Enterobacteriaceae*": Table S3

### Sheet: Sheet1
		Unique to genus		Seen in other genera
	Location of gene group	N	%	N	%
Citrobacter	Chromosome only	30828	82.2014	6675	17.7986
	Plasmids only	2575	58.4033	1834	41.5967
	Both	404	27.7854	1050	72.2146
Enterobacter	Chromosome only	19533	82.0128	4284	17.9872
	Plasmids only	1078	44.417	1349	55.583
	Both	334	37.1111	566	62.8889
Escherichia	Chromosome only	33548	87.149	4947	12.851
	Plasmids only	6400	80.3818	1562	19.6182
	Both	1659	63.9306	936	36.0694
Klebsiella	Chromosome only	27585	88.422	3612	11.578
	Plasmids only	3473	53.5296	3015	46.4704
	Both	106	20.0758	422	79.9242
